# A Genome-wide Visual Screen Identifies Lysophosphatidylcholine as Counter Spatial Regulator of DAG and Sterols in Yeast

**DOI:** 10.64898/2026.01.27.702077

**Authors:** A Henderson, A Lalani, S Ganesan, H Mesa Galloso, N Zung, P Portela, ML Sosa Ponce, K Baetz, M Schuldiner, V Zaremberg

## Abstract

Membrane lipids are heterogeneously distributed across the bilayers of cellular membranes. Cytosolic-facing pools of diacylglycerol (DAG) in the yeast *Saccharomyces cerevisiae* are enriched at both ends of the endomembrane system from the vacuolar membrane to the polarized plasma membrane (PM) of buds. However, how this distribution is maintained remains unknown. Using a genome-wide DAG biosensor screen in yeast, we identify regulators of DAG spatial distribution, enriched in proteins involved in vesicle or lipid transport and in phospholipid or sterol metabolism. A subset of mutants exhibited DAG mislocalization predominantly to the PM, with the most severe phenotype linked to a mutant of a predicted lipase we have named Drl1 (<u>D</u>AG redistribution lipase 1). Reversion of this phenotype required both enzymatic activity and the presence of an intrinsically disordered carboxy-terminal domain. Lipidomic analysis revealed that loss of Drl1 increased cellular lysophosphatidylcholine (LysoPC) levels. Remarkably, we find that supplementing cells with a non-metabolizable LysoPC analogue replicated the mutant DAG phenotype, implicating LysoPC as a novel spatial regulator of DAG. High-resolution imaging suggests that LysoPC reduces the PM sterol pool resulting in DAG expansion into new PM territories. More globally, our work expands the known interplay between various lipids and their co-regulation to maintain accurate membrane properties.
