## Supplementary material for "A Genome-wide Visual Screen Identifies Lysophosphatidylcholine as Counter Spatial Regulator of DAG and Sterols in Yeast": Table S2

### Sheet: ttest Lipids
name	1 vs 2	1 vs 3	2 vs 3		1	2	3
lysoPC 18:0 (2)	0.0129281	0.0023146	0.0309099		HO::Kan	GPD-YDR444	△ydr444
lysoPC 14:0 (2)	0.276696	0.0105692	0.0174692
lysoPC 16:0 (1)	0.832362	0.0088865	0.0004918
lysoPC 16:0 (2)	0.493926	0.025688	0.0155825
lysoPC 16:1 (2)	0.451343	0.0040217	0.0024656
lysoPC 16:1 (3)	0.25042	0.0216358	0.0318622
lysoPC 17:1	0.999195	0.0063595	0.0024653
lysoPC 18:1 (2)	0.462658	0.0482843	0.0018568
lysoPC 18:1 (3)	0.747011	0.0063266	0.0012889
lysoPC 20:1	0.191269	0.0016036	0.0029725
lysoPE 18:1 (2)	0.7954	0.0228915	0.0089014
PC 28:2 (1)	0.174418	0.0110837	0.0316228
FA 16:1 Palmitoleic acid ((Z)-9-Hexadecenoic acid)	0.0463412	0.215028	0.0427599
FA 18:1 (Z)-9-Octadecanoic acid (Oleic acid)	0.0100289	0.124736	0.0148599
TAG 50:2 (2)	0.0111349	0.104801	0.0028559
lysoPC 16:1 (1)	0.0819819	0.246784	0.0102172
lysoPC 18:1 (1)	0.142838	0.750247	0.0326982
lysoPE 16:0 (1)	0.953112	0.0810086	0.002754
lysoPE 16:0 (2)	0.892844	0.0664128	0.0046091
lysoPE 18:1 (1)	0.839372	0.0574896	0.0141245
TAG 46:2 (2)	0.81198	0.236297	0.0234732
TAG 57:2	0.0335466	0.0487155	0.817428
Cer d18:0/C24:0	0.0839645	0.0491709	0.814503
FA 16:0 Palmitic acid (Hexadecanoic acid)	0.0562454	0.0456051	0.386309
LCB d18:0 (Sphinganine)	0.864641	0.0404818	0.386681
lysoPC 18:0 (1)	0.969696	0.015299	0.073268							name	1 vs 2
PG 33:3 (2)	0.318558	0.0226009	0.310521							DAG 36:1	0.0311366
TAG 59:2	0.0735899	0.0355596	0.638946							FA 16:1 Palmitoleic acid ((Z)-9-Hexadecenoic acid)	0.0463412
TAG 59:9	0.641109	0.0440412	0.43256							FA 18:1 (Z)-9-Octadecanoic acid (Oleic acid)	0.0100289
DAG 36:1	0.0311366	0.52195	0.286433							FA 28:0 Montanic acid	0.0278244
FA 28:0 Montanic acid	0.0278244	0.367032	0.0856899							lysoPC 18:0 (2)	0.0129281
PC 44:1	0.0312052	0.526991	0.0931032							PC 44:1	0.0312052
PI 34:2	0.0183244	0.312367	0.797141							PI 34:2	0.0183244
PI 36:2	0.0049774	0.52793	0.778739							PI 36:2	0.0049774
Cer d18:0/C26:0	0.887076	0.270359	0.271752							TAG 50:2 (2)	0.0111349
Cer d18:1/C24:0	0.351844	0.814685	0.174956							TAG 57:2	0.0335466
Cer d18:1/C25:0	0.306387	0.422139	0.724722
Cer d18:1/C26:0	0.717035	0.4776	0.433358
Cer d18:1/C26:1	0.75106	0.0613618	0.401755
Cer t18:0-C24:0	0.527937	0.238775	0.5405
Cer t18:0-C26:0	0.437112	0.82299	0.313875
Cer t18:0-h24:0	0.292096	0.0831019	0.434198
Cer t18:0-h26:0	0.68807	0.774207	0.49125
Cer t18:1-C26:0	0.700045	0.052415	0.298391
DAG 32:2	0.0826911	0.656357	0.3056
DAG 34:1	0.290401	0.39714	0.83275
DAG 34:2	0.0551206	0.408652	0.416684
Ergosterol	0.68662	0.828676	0.433698
FA 12:0 Lauric acid (Dodecanoic acid)	0.413924	0.718898	0.540141
FA 14:0 Myristic acid (Tetradecanoic acid)	0.0982346	0.665949	0.059832
FA 18:0 Stearic acid (Octadecanoic acid)	0.175182	0.138099	0.653398
FA 18:1 (Z)-6-(Petroselinic a.)//(E)-9-​(Elaidic a.)//(E/Z)-11-Octadecenoic a.(cis/tr.-Vaccenic a.)	0.0728804	0.606851	0.0939919
FA 20:0 Eicosanoic acid (Arachidic acid)	0.951982	0.674568	0.51973
FA 20:1 (Z)-11-​Eicosenoic acid (Gondoic acid), w9 // (Z)-13-​Eicosenoic acid (Paullinic acid)	0.450226	0.192982	0.0570177
FA 22:0 Behenic acid	0.750693	0.85317	0.932181
FA 22:1 (Z)-13-​Docosenoic acid (Eruccic acid), w9	0.646602	0.54148	0.660755
FA 24:0 Lignoceric acid	0.545335	0.486918	0.72715
FA 25:0 Pentacosanoic acid	0.763806	0.976151	0.730418
FA 26:0 Cerotic acid	0.149102	0.571751	0.626114
FA 27:0 Carboceric acid	0.522569	0.976399	0.588442								name	1 vs 2	1 vs 3
FA 30:0 Melissic acid	0.408515	0.835189	0.423209								lysoPC 18:0 (2)	0.0129281	0.0023146
GSL d18:1/C18:0	0.643302	0.938373	0.753743								TAG 57:2	0.0335466	0.0487155
GSL d18:1/C20:0	0.641158	0.383213	0.582352								Cer d18:0/C24:0	0.0839645	0.0491709
GSL d18:1/C22:0	0.364913	0.403434	0.71134								FA 16:0 Palmitic acid (Hexadecanoic acid)	0.0562454	0.0456051
GSL d18:1/C24:0	0.625587	0.668621	0.995735								LCB d18:0 (Sphinganine)	0.864641	0.0404818
GSL d18:1/C24:1	0.808514	0.822236	0.994393								lysoPC 14:0 (2)	0.276696	0.0105692
GSL d18:2-h26:0	0.845507	0.652697	0.435309								lysoPC 16:0 (1)	0.832362	0.0088865
LCB t18:0 (Phytosphingosine)	0.281639	0.99488	0.421546								lysoPC 16:0 (2)	0.493926	0.025688
lysoPC 14:0 (1)	0.602136	0.0566051	0.0545835								lysoPC 16:1 (2)	0.451343	0.0040217
Myristoyl-EA (MEA)	0.170443	0.276354	0.201173								lysoPC 16:1 (3)	0.25042	0.0216358
PC 28:0 (1)	0.856063	0.97273	0.777308								lysoPC 17:1	0.999195	0.0063595
PC 28:0 (2)	0.368698	0.240623	0.0571691								lysoPC 18:0 (1)	0.969696	0.015299
PC 28:2 (2)	0.894163	0.274908	0.292825								lysoPC 18:1 (2)	0.462658	0.0482843
PC 32:0	0.178607	0.920456	0.177793								lysoPC 18:1 (3)	0.747011	0.0063266
PC 32:1 (1)	0.327215	0.267133	0.689351								lysoPC 20:1	0.191269	0.0016036
PC 32:1 (2)	0.676128	0.267605	0.293796								lysoPE 18:1 (2)	0.7954	0.0228915
PC 32:1 (3)	0.288991	0.705634	0.436879								PC 28:2 (1)	0.174418	0.0110837
PC 32:2	0.0803961	0.152519	0.871656								PG 33:3 (2)	0.318558	0.0226009
PC 32:3	0.50778	0.65504	0.99214								TAG 59:2	0.0735899	0.0355596
PC 34:1	0.317373	0.455344	0.904585								TAG 59:9	0.641109	0.0440412
PC 34:2 (1)	0.136737	0.170645	0.916326
PC 34:2 (2)	0.376599	0.59938	0.677197
PC 34:3 (1)	0.717324	0.400334	0.797739
PC 34:3 (2)	0.566179	0.975223	0.349758
PC 36:1	0.265412	0.978263	0.395038
PC 36:2	0.203777	0.250896	0.949788
PC 38:1	0.951628	0.636576	0.438075
PC 38:2	0.328658	0.461485	0.837018
PC 40:1	0.180386	0.177804	0.752658
PE 28:0	0.905147	0.573624	0.358548
PE 30:1	0.941113	0.861528	0.794069
PE 31:1 (1)	0.853531	0.405716	0.41761
PE 31:1 (2)	0.418389	0.598825	0.705539
PE 32:1 (1)	0.417691	0.524327	0.788079
PE 32:1 (2)	0.956925	0.467057	0.372048
PE 32:2	0.458769	0.436954	0.977333
PE 33:1 (1)	0.452976	0.369721	0.826654
PE 33:1 (2)	0.421805	0.8302	0.356947
PE 34:1	0.619167	0.381718	0.64467
PE 34:2	0.373063	0.359177	0.95552
PE 36:0	0.75026	0.983515	0.668219
PE 36:1	0.264216	0.409923	0.664982
PE 36:2 (1)	0.625891	0.960263	0.540932
PE 36:2 (2)	0.234764	0.355069	0.70947
PG 30:1	0.37357	0.742665	0.380245
PG 33:3 (1)	0.411836	0.250833	0.681627
PG 34:3	0.344565	0.274688	0.179647
PG 38:6	0.141017	0.174907	0.813244
PG 40:3	0.122198	0.38472	0.646567
PG 44:6	0.309536	0.127978	0.377165
PI 36:4	0.316306	0.464801	0.73342
PI 36:5	0.404236	0.6894	0.774322
PS 36:0	0.228051	0.21131	0.611457
PS 36:1	0.341976	0.348213	0.440788
PS 37:1	0.106178	0.252764	0.746057
PS 37:2	0.592442	0.376281	0.0690333
PS 38:1	0.0791856	0.377094	0.554504
PS 38:2	0.408803	0.144193	0.544888
PS 39:1	0.239013	0.239679	0.841126
PS 40:1	0.334782	0.310434	0.885744
PS 41:1	0.402618	0.290933	0.883522
PS 42:1	0.558161	0.926432	0.75864
PS 38:0	0.447022	0.509368	0.884362
TAG 38:0	0.766804	0.876721	0.8434
TAG 40:0	0.591287	0.845415	0.375412
TAG 40:1	0.978604	0.514149	0.407106
TAG 42:0	0.68732	0.372263	0.1092
TAG 42:1	0.851363	0.913978	0.947797
TAG 42:2	0.741996	0.582072	0.285398
TAG 43:1	0.882502	0.80415	0.694572
TAG 44:0	0.617769	0.452895	0.164445
TAG 44:1	0.890057	0.879739	0.959096
TAG 44:2	0.696037	0.553024	0.278043
TAG 44:3	0.279398	0.0792112	0.433358
TAG 45:0	0.78355	0.580101	0.496201
TAG 45:1	0.959588	0.948776	0.901516
TAG 45:2	0.76649	0.510323	0.340779
TAG 46:0	0.368515	0.773316	0.247516
TAG 46:1	0.780476	0.800285	0.576839
TAG 46:2 (1)	0.830035	0.925427	0.92893
TAG 46:3	0.619675	0.581364	0.260893
TAG 47:1	0.711859	0.447442	0.6061
TAG 47:2	0.344157	0.568304	0.657968
TAG 47:3	0.336181	0.675411	0.209331
TAG 48:0	0.482086	0.186647	0.12078
TAG 48:1	0.852328	0.217171	0.190812
TAG 48:2	0.486769	0.294362	0.542128
TAG 48:3	0.39591	0.805574	0.619583
TAG 48:4	0.484921	0.333033	0.600303
TAG 49:1	0.612999	0.360016	0.522139
TAG 49:2	0.4748	0.593413	0.91604
TAG 49:3	0.383775	0.983708	0.42034
TAG 50:0	0.290414	0.365582	0.92468
TAG 50:1	0.561016	0.240787	0.347121
TAG 50:2 (1)	0.458756	0.367475	0.714245
TAG 50:3	0.366828	0.849593	0.577395
TAG 50:4 (1)	0.294903	0.52628	0.562832
TAG 50:4 (2)	0.0939631	0.803461	0.227803
TAG 51:0	0.528144	0.311005	0.859298
TAG 51:1	0.456494	0.258494	0.450019
TAG 51:3	0.419396	0.820671	0.637275
TAG 52:0	0.863064	0.241045	0.390424
TAG 52:1	0.426829	0.358748	0.731797
TAG 52:2	0.278528	0.520664	0.774464
TAG 52:3 (1)	0.457649	0.859733	0.697217
TAG 52:3 (2)	0.399542	0.754051	0.954716
TAG 53:2	0.347234	0.447989	0.84919
TAG 53:3	0.50484	0.548596	0.758331
TAG 54:0	0.850723	0.51176	0.484497
TAG 54:1	0.345746	0.505508	0.88115
TAG 54:2	0.175603	0.76393	0.401754
TAG 54:3	0.13247	0.412749	0.870543
TAG 56:0	0.499988	0.676335	0.768112
TAG 56:1	0.382122	0.53767	0.819903
TAG 56:2	0.0971031	0.342666	0.421318
TAG 56:3 (1)	0.247739	0.411397	0.790241
TAG 56:3 (2)	0.88351	0.67752	0.655716
TAG 57:1	0.172821	0.124494	0.78678
TAG 58:0	0.284642	0.951424	0.257486
TAG 58:1	0.591345	0.247743	0.603235
TAG 58:2	0.191131	0.0832793	0.729551
TAG 58:3	0.201252	0.132573	0.917384
TAG 58:7	0.205624	0.703232	0.360167
TAG 59:1	0.157337	0.0759614	0.798375
TAG 60:1	0.870968	0.520123	0.687478
TAG 60:2	0.639186	0.12876	0.416265
TAG 60:3	0.405735	0.208729	0.837371
TAG 60:7	0.0860158	0.584751	0.193191
TAG 61:1	0.245	0.275615	0.998338
TAG 61:2	0.33266	0.0756899	0.609181
TAG 61:3	0.490182	0.0773927	0.27144
TAG 62:1	0.750635	0.964958	0.716282
TAG 62:2	0.600925	0.505259	0.332523
TAG 62:7	0.336439	0.92907	0.396637
TAG 64:2	0.242762	0.875641	0.191457

### Sheet: Lipid Norm Data (IS+OD)
Mode	name	Formula	HO::Kan 1	HO::Kan 2	HO::Kan 3	GPD-YDR444 4	GPD-YDR444 5	GPD-YDR444 6	△ydr444 7	△ydr444 8	△ydr444 9
pos	Cer d18:0/C24:0	C42H85NO3	746.593	1573.17	1993.66	3728.96	2124.93	2587.41	2819.13	3026.82	2190.24
pos	Cer d18:0/C26:0	C44H89NO3	3742.45	6500.43	6968.32	7132.05	4345.25	5142.24	4458.67	5130.41	3188.86
neg	Cer d18:1/C24:0	C42H83NO3	1085.72	3405.16	4435.89	2565.76	919.661	1963.44	2402.42	3241.61	2513.01
neg	Cer d18:1/C25:0	C43H85NO3	0	0	455.811	618.619	273.259	244.757	483.336	353.543	117.248
pos	Cer d18:1/C26:0	C44H87NO3	1834.57	2590.37	2868.02	3966.31	2452.46	1724.92	1916.54	2739.72	1528.21
pos	Cer d18:1/C26:1	C44H85NO3	1435.86	1930.6	2293.53	2718.09	1252.69	1106.58	1274.4	1314.26	1018.94
pos	Cer t18:0-C24:0	C42H85NO4	1743.86	2830.47	2603.71	2685.72	1784.7	1781.2	1631.95	2305.93	1540.21
pos	Cer t18:0-C26:0	C44H89NO4	16599.1	23828.7	26664.1	36000.2	22493.6	22564.5	19790.4	24598.8	20293.7
pos	Cer t18:0-h24:0	C42H85NO5	9557.98	12711.5	13956.1	12837.9	7657.16	8010.19	8160.35	7849.03	7628.45
pos	Cer t18:0-h26:0	C44H89NO5	81587.6	102524	130325	153050	94798.9	97276.1	95214.5	108857	96775.2
pos	Cer t18:1-C26:0	C44H87NO4	11129.9	13442.7	14186.2	16148.6	9966.33	9809.93	9116.13	8994.85	9094.7
pos	DAG 32:2	C35H64O5	30317.4	39024.8	39585.6	32676.7	21150.9	22584.3	23172.3	42394.6	34251.6
pos	DAG 34:1	C37H70O5	25599	33241.8	33280.5	32565.1	21057	22199.4	19819.7	32618.3	26902.9
pos	DAG 34:2	C37H68O5	34227.7	34346.6	37060.7	32202.1	19807	20981.2	20323.1	38207.2	32323.7
pos	DAG 36:1	C39H74O5	10257.3	11243	10625.9	9318.08	6330.91	6302.86	6823.07	12225.2	9739.83
pos	Ergosterol	C28H44O	312.54	328.717	612.684	626.264	436.375	355.671	379.053	475.384	325.449
neg	FA 12:0 Lauric acid (Dodecanoic acid)	C12H24O2	178.257	297.218	366.389	129.582	209.805	300.6	323.9	246.522	194.236
neg	FA 14:0 Myristic acid (Tetradecanoic acid)	C14H28O2	414.388	688.044	857.703	851.211	1144.28	962.282	658.411	666.274	832.311
neg	FA 16:0 Palmitic acid (Hexadecanoic acid)	C16H32O2	12040.7	14892.4	17429.4	19859	25364.9	19152.6	18541	19611.6	20308.1
neg	FA 16:1 Palmitoleic acid ((Z)-9-Hexadecenoic acid)	C16H30O2	13370.9	17876.1	18587.2	50402.1	86259.2	56955.6	11526.6	14716.3	14905.9
neg	FA 18:0 Stearic acid (Octadecanoic acid)	C18H36O2	13298.4	15342.3	17676.6	18820.9	20017	16026.8	19814.7	21791.6	16195.1
neg	FA 18:1 (Z)-6-(Petroselinic a.)//(E)-9-​(Elaidic a.)//(E/Z)-11-Octadecenoic a.(cis/tr.-Vaccenic a.)	C18H34O2	1166.68	1516.61	1335.63	0	1147.8	0	1234.68	1460.24	1070.45
neg	FA 18:1 (Z)-9-Octadecanoic acid (Oleic acid)	C18H34O2	15717.6	20357.6	21054.8	40037.4	60974.8	45585.8	21224.9	22574.9	24749.5
neg	FA 20:0 Eicosanoic acid (Arachidic acid)	C20H40O2	2641.11	3800.74	4154.06	3265.39	3955.3	3471.44	2964.02	4001.92	2832.45
neg	FA 20:1 (Z)-11-​Eicosenoic acid (Gondoic acid), w9 // (Z)-13-​Eicosenoic acid (Paullinic acid)	C20H38O2	1419.21	1794.4	1889.77	1645.12	2125.97	1834.97	1452.99	1575.61	1312.8
neg	FA 22:0 Behenic acid	C22H44O2	3287.29	5221.72	5102.12	3967.6	4862.29	4080.58	4051.21	5544.01	3498.05
neg	FA 22:1 (Z)-13-​Docosenoic acid (Eruccic acid), w9	C22H42O2	548.645	707.603	655.103	600.97	649.588	585.705	520.204	751.567	423.732
neg	FA 24:0 Lignoceric acid	C24H48O2	7135.61	12112.3	13572.2	11273.5	14506.6	11425.3	11186.6	18864.1	10407.7
neg	FA 25:0 Pentacosanoic acid	C25H50O2	1475.49	2284.57	2886.15	2038.61	2456.96	1703.7	1722.2	3013.18	1965.14
neg	FA 26:0 Cerotic acid	C26H52O2	17901.9	33996.7	44499.3	45485.1	49336.7	43858	26629	60974	32941.5
neg	FA 27:0 Carboceric acid	C27H54O2	717.512	1017.64	1095.58	1041.43	1132.84	928.43	717.511	1233.25	861.846
neg	FA 28:0 Montanic acid	C28H56O2	1243.48	2212.99	2442.19	3494.74	4153.53	3101.77	1971.3	3205.55	2307.74
neg	FA 30:0 Melissic acid	C30H60O2	585.007	750.901	577.629	672.912	564.056	421.385	577.696	683.721	609.015
pos	GSL d18:1/C18:0	C42H81NO8	580.85	0	631.34	232.129	241.413	421.091	0	799.173	337.057
pos	GSL d18:1/C20:0	C44H85NO8	15790.5	28043	28525.8	27061.2	19072.7	18705.6	15624.3	22523.9	20573.6
pos	GSL d18:1/C22:0	C46H89NO8	33003.9	35188	33852	36495.3	29249.7	27885.9	20895.7	37226.5	29047.9
pos	GSL d18:1/C24:0	C48H93NO8	9514.63	13976.9	13627.5	13583.8	11595.2	8773.4	8014.73	13955.4	12020.4
pos	GSL d18:1/C24:1	C48H91NO8	8031.12	17991.1	11780.2	11168.1	16276.1	7336.4	7255.97	17836.7	9595.49
pos	GSL d18:2-h26:0	C50H95NO9	1873.19	5061.37	4267.01	4628.2	3464.44	2388.1	3700.05	5648.3	3559.62
pos	LCB d18:0 (Sphinganine)	C18H39NO2	3470.37	3670.45	3659.04	5032.16	3270.58	2881.58	2736.23	3273.8	3187.45
pos	LCB t18:0 (Phytosphingosine)	C18H39NO3	1494.66	1631.06	2448.72	2740.25	1822.79	2529.98	908.722	2157.03	2520.4
pos	lysoPC 14:0 (1)	C22H46NO7P	1140.61	1303.4	1445.28	1440.43	1263.7	1357.69	1543.35	1532.23	1797.03
pos	lysoPC 14:0 (2)	C22H46NO7P	6324.44	8579.49	8785	7959.39	9462.72	10069.3	13199.7	14059.3	17586.4
pos	lysoPC 16:0 (1)	C24H50NO7P	1515.3	1932.78	2037.29	1845.22	1767.49	1989.35	2619.98	2634.24	2544.27
pos	lysoPC 16:0 (2)	C24H50NO7P	37561.6	53016.1	60608.4	51274.1	54798.3	61979.2	72720.5	76217.3	88469
pos	lysoPC 16:1 (1)	C24H48NO7P	54279.2	65041.2	63473.5	45517.3	54163.7	53135.2	68868.1	62483.2	67139.2
pos	lysoPC 16:1 (2)	C24H48NO7P	189319	238431	228684	170632	217800	214551	320993	328130	363669
pos	lysoPC 16:1 (3)	C24H48NO7P	4848.87	5743.12	5668.45	5536.47	6106.06	5961.99	6953.71	8581.58	9513.91
pos	lysoPC 17:1	C25H50NO7P	3864.52	4146.92	4793.34	3921.56	4479.56	4404.71	5656.46	6088.79	6297.61
pos	lysoPC 18:0 (1)	C26H54NO7P	204.545	321.808	168.099	318.629	0	360.909	540.911	635.355	431.666
pos	lysoPC 18:0 (2)	C26H54NO7P	7772.49	8963.04	10800.6	13351.3	12763	12930.8	17734.9	19676.8	22127.6
pos	lysoPC 18:1 (1)	C26H52NO7P	45199.5	53903.2	56504	41814	46391.6	46797	49699.2	53320.7	56640.8
pos	lysoPC 18:1 (2)	C26H52NO7P	7529.97	0	9157.58	7406.11	8627.92	8288.74	13038.5	13040.6	15062.2
pos	lysoPC 18:1 (3)	C26H52NO7P	16542.2	22479.3	20896.7	18757.3	19511.9	19667.7	34539.2	29362.1	33850.7
pos	lysoPC 20:1	C28H56NO7P	225.947	317.786	378.77	370.513	353.139	486.445	755.063	936.193	933.572
pos	lysoPE 16:0 (1)	C21H44NO7P	148.687	500.38	437.014	423.135	364.481	319.546	645.552	638.849	572.635
pos	lysoPE 16:0 (2)	C21H44NO7P	14604.3	19890.9	24465.8	17828.3	21337.7	18483.8	25911.6	26638	28778.3
pos	lysoPE 18:1 (1)	C23H46NO7P	14346.7	18495.9	22642.1	17216	19658.8	16959.2	22805.2	28005.9	28772
pos	lysoPE 18:1 (2)	C23H46NO7P	2375.41	4397.74	4085.38	4183.72	4153.09	3119.74	6864.01	5587.15	6263.73
pos	Myristoyl-EA (MEA)	C16H33NO2	1447.72	1279.35	918.978	797.219	1025.89	969.517	2909.21	1556.18	1219.01
pos	PC 28:0 (1)	C36H72NO8P	259663	347085	397289	367600	319385	341744	283512	387659	327380
pos	PC 28:0 (2)	C36H72NO8P	18712.3	25110.7	29420.5	22125.3	19155.6	22059.7	25521.8	37718.7	29605.4
pos	PC 28:2 (1)	C36H68NO8P	2420.16	3017.4	3128.56	3694.38	3013.3	3319.35	3949.41	4937.21	4519.77
pos	PC 28:2 (2)	C36H68NO8P	5160.25	5653.72	5928.23	5647.02	5397.98	5596.36	5494.79	7482.13	6142.07
pos	PC 32:0	C40H80NO8P	11727.8	18322.5	19734.7	26371.9	20500.4	19135.3	13875	21112.6	15843.4
pos	PC 32:1 (1)	C40H78NO8P	3.16717e+06	4.16507e+06	4.56907e+06	3.89076e+06	3.16741e+06	3.25404e+06	2662625	3.92688e+06	3.16474e+06
pos	PC 32:1 (2)	C40H78NO8P	21082.7	40245.8	38773.5	33778.7	27982.2	29714.8	21665.2	33626.4	0
pos	PC 32:1 (3)	C40H78NO8P	9725.47	14355.2	14461.7	12234.1	9591.33	10306.7	11603	14455.1	10010.8
pos	PC 32:2	C40H76NO8P	9.50428e+06	1.05015e+07	1.12009e+07	9.79395e+06	8.01488e+06	8.0083e+06	7313039	9.97988e+06	9.03087e+06
pos	PC 32:3	C40H74NO8P	8201.55	9913.94	9891.12	11139.4	9187.28	9489.68	8170.5	12095.9	9590.77
pos	PC 34:1	C42H82NO8P	1.64966e+06	2.24433e+06	2.49953e+06	2.07388e+06	1.61577e+06	1.71956e+06	1487383	2.318e+06	1.71264e+06
pos	PC 34:2 (1)	C42H80NO8P	6.27383e+06	7.48431e+06	7.87725e+06	6.89188e+06	5.50041e+06	5.53375e+06	4.71875e+06	6.87904e+06	6.06682e+06
pos	PC 34:2 (2)	C42H80NO8P	14495	19518.6	19632.9	17871.3	14945.2	15021.1	14253.5	18675	17076.6
pos	PC 34:3 (1)	C42H78NO8P	14873.8	16499.1	18192.9	19648.5	13602.1	13736.1	12947.5	17379.9	14709.1
pos	PC 34:3 (2)	C42H78NO8P	0	1737.96	1242.46	0	1276.34	512.289	944.339	831.193	1257.67
pos	PC 36:1	C44H86NO8P	277761	358717	403866	338202	261106	269266	276204	448713	309824
pos	PC 36:2	C44H84NO8P	634400	794522	837053	750611	546098	556129	504931	764567	603598
pos	PC 38:1	C46H90NO8P	2332.08	5594.54	7014.66	6040.56	4544.75	4063.83	4902.85	7690.15	4903.89
pos	PC 38:2	C46H88NO8P	19928.7	24583.6	27815.4	24936.5	18577.8	18303.7	18090	26309	19609.6
pos	PC 40:1	C48H94NO8P	1669.08	3328.2	3090.69	5023.54	3020.1	3831.98	3129.87	5921.7	3855.76
pos	PC 44:1	C52H102NO8P	0	0	3645.02	7834.17	4717.32	5908.85	2658.58	4829.46	0
pos	PE 28:0	C33H66NO8P	26795.4	35281.7	46179.9	42492.2	35711.5	32467	26663.8	39143.1	30088.7
pos	PE 30:1	C35H68NO8P	88334.2	110772	132551	133933	108219	93603	93555.1	129172	99525.2
pos	PE 31:1 (1)	C36H70NO8P	7029.28	11815.4	13902.7	14057	10696.4	9444.89	11240.6	16802.1	12133.3
pos	PE 31:1 (2)	C36H70NO8P	8199.58	12934.1	14313.6	11932	9539.57	8144.43	9448.96	13013.4	9174.13
pos	PE 32:1 (1)	C37H72NO8P	8502.28	13511.1	15865.1	12778.8	9643.48	8692.05	8961.1	13247.1	10425.7
pos	PE 32:1 (2)	C37H72NO8P	43709	65780.4	81321.8	79337	57442.3	51654.4	62335.7	89344.7	71610.8
pos	PE 32:2	C37H70NO8P	900444	1.28162e+06	1.48621e+06	1.29042e+06	1.00167e+06	847392	889342	1.28237e+06	951614
pos	PE 33:1 (1)	C38H74NO8P	1.18028e+06	1.97607e+06	2.54725e+06	1.95488e+06	1.35794e+06	1.26628e+06	1.22226e+06	1.82103e+06	1.33714e+06
pos	PE 33:1 (2)	C38H74NO8P	4912.46	9635.79	11552.7	8470	6123.01	5742.19	7019.18	10290.8	7255.28
pos	PE 34:1	C39H76NO8P	399288	517653	616712	565962	452248	382209	343936	536930	402602
pos	PE 34:2	C39H74NO8P	808886	1.12906e+06	1.28261e+06	1.11264e+06	837788	727564	697598	1.10859e+06	842216
neg	PE 36:0	C41H82NO8P	257.238	247.787	0	0	120.612	267.449	197.352	124.874	177.066
pos	PE 36:1	C41H80NO8P	24309.7	43425.8	51368	37178.5	23814.4	21534.8	24886.9	41395.1	26313.1
pos	PE 36:2 (1)	C41H78NO8P	461230	759152	937734	831965	536546	517006	562008	937385	686948
pos	PE 36:2 (2)	C41H78NO8P	72772.3	104392	118452	93726.3	70186.7	62984.1	69555.6	100711	72901.8
pos	PG 30:1	C36H69O10P	151.838	381.611	223.013	0	273.818	168.205	259.954	216.629	206.102
pos	PG 33:3 (1)	C39H71O10P	2587.68	4593.06	5640.61	4457.48	2504.19	2906.46	2337.45	3527.23	3090.15
pos	PG 33:3 (2)	C39H71O10P	6812.32	0	0	11448.8	0	9833.25	9391.47	13365.8	11603.2
pos	PG 34:3	C40H73O10P	985.625	874.658	1261.78	0	0	1487.2	924.795	1453.12	1864.51
pos	PG 38:6	C44H75O10P	13439.8	15163.9	15699.3	20073.7	15968.5	16362.6	14340.6	20332.3	19458.1
pos	PG 40:3	C46H85O10P	6450.37	9124.49	9375.91	12685.8	10160.5	9774.66	7481.79	12576.2	9992.58
pos	PG 44:6	C50H91O10P	10399	6082.07	5057.64	4410.14	6856.35	3633.2	2517.46	4296.84	4605.12
pos	PI 34:2	C43H79O13P	117819	107841	113157	98771.1	101599	92215.3	59012	116010	103155
pos	PI 36:2	C45H83O13P	10700.3	10190.1	10294.6	7807.39	8907.7	8482.1	5233.99	11159.9	10520.9
pos	PI 36:4	C45H79O13P	119094	118243	104682	114227	107966	92242.9	56016.5	122888	111758
pos	PI 36:5	C45H77O13P	14820.9	27899.2	29518.5	0	24581.1	22204.8	0	30676.2	27621.5
neg	PS 36:0	C42H82NO10P	322921	379871	390045	362110	308019	301817	241941	369346	291793
neg	PS 36:1	C42H80NO10P	692615	757956	777945	733285	640957	0	535096	774131	682781
neg	PS 37:1	C43H82NO10P	7023.51	9408.36	9681.46	7625.66	6265.77	6227.17	5571.54	8680.31	6919.04
neg	PS 37:2	C43H80NO10P	0	3980.84	4591.62	4187.17	3560.04	3561.26	3217.01	0	0
neg	PS 38:1	C44H84NO10P	500102	543463	543895	510175	441113	421749	235.073	549098	462615
neg	PS 38:2	C44H82NO10P	1648.58	1672.52	1625.25	1774.78	1410.06	1346.31	1193.3	1565.1	1431.5
neg	PS 39:1	C45H86NO10P	135769	166580	170237	161208	120816	115442	94551.2	160005	127652
neg	PS 40:1	C46H88NO10P	75636.5	90693.9	95158.4	93835.5	66753.5	64166.8	54741	92620.1	70730.7
neg	PS 41:1	C47H90NO10P	4746.93	5499.28	6161.12	6376.46	4565.68	166.61	3513.76	6196.39	214.692
neg	PS 42:1	C48H92NO10P	3260.71	4026.61	4045.46	4230.03	3143.35	3094.49	2823.27	4799.2	3523.5
neg	PS 38:0	C44H86NO10P	188718	231305	251940	235945	184948	188254	147663	255648	189335
pos	TAG 38:0	C41H78O6	4587.43	6697.82	9597.62	8790.65	7625.57	6043.73	5531.35	8248.82	7939.46
pos	TAG 40:0	C43H82O6	21160.7	28816.6	37736.3	37653.3	31334.1	28371.8	21174.3	32988.6	29837.8
pos	TAG 40:1	C43H80O6	27635.1	38695.8	49829.5	45780.7	36829.1	34175.9	34884.7	50438	48055.6
pos	TAG 42:0	C45H86O6	68751.9	95763.2	117978	112000	100833	89919.6	58573.2	92519.2	79231
pos	TAG 42:1	C45H84O6	140571	190886	244490	227581	191589	176901	145695	233951	210081
pos	TAG 42:2	C45H82O6	55304.2	74216.6	98475.8	82137.4	67896.2	63453.3	65590	100174	91367.7
pos	TAG 43:1	C46H86O6	3199.37	4214.57	5135.48	4976.75	3977.7	3239.55	3374.25	5575.09	4274.84
pos	TAG 44:0	C47H90O6	67054.3	93159.1	111913	114132	96888.5	86010.8	59092.4	93465	78751
pos	TAG 44:1	C47H88O6	192170	249429	299198	284847	245711	225896	190586	297253	274636
pos	TAG 44:2	C47H86O6	115665	150759	190721	163328	135322	127991	130668	200433	184798
pos	TAG 44:3	C47H84O6	1313.6	1208.63	1964.04	2618.87	1779.3	1576.85	1828.7	2806.8	2458.2
pos	TAG 45:0	C48H92O6	3655.19	4275.05	4441.79	4799.9	4298.99	3637.2	2721.56	4574.69	3998.03
pos	TAG 45:1	C48H90O6	5453.09	7227.38	8129.15	7726.86	7153.46	6078.54	5207.9	8043.94	7320.2
pos	TAG 45:2	C48H88O6	2721.17	3526.06	4334.76	4013.94	3165.46	2848.12	3107.57	5030.56	4013.67
pos	TAG 46:0	C49H94O6	42249.3	52471.6	65593	68851.8	64833.1	52195.4	37672.7	61099.8	52646.1
pos	TAG 46:1	C49H92O6	190999	249234	295917	298254	253644	218367	177478	278585	245611
pos	TAG 46:2 (1)	C49H90O6	241416	302790	356259	333302	279367	260507	222095	345774	317646
pos	TAG 46:2 (2)	C49H90O6	0	0	901.133	503.872	271.344	360.599	594.707	838.596	757.553
pos	TAG 46:3	C49H88O6	42134.2	53279.1	67728.8	58332.8	46884.5	44071.7	47481	71052.8	62814
pos	TAG 47:1	C50H94O6	14957.2	19157.7	20403.5	19617.2	17570.6	14748.9	11623.6	19268.3	16606
pos	TAG 47:2	C50H92O6	17518.7	23991.8	27761.6	22714.8	18262.7	17274.2	16845.4	24689.2	20749.8
pos	TAG 47:3	C50H90O6	8236.91	11628.7	11733.5	10788.6	8449.78	7332.17	9014.38	13471	11448.5
pos	TAG 48:0	C51H98O6	41445.8	46720.8	50240.6	55800.2	51416.7	42217.7	26743.4	43967.6	39996.3
pos	TAG 48:1	C51H96O6	350107	445072	532518	481808	441656	367015	248068	404402	365360
pos	TAG 48:2	C51H94O6	825192	1.05092e+06	1.18332e+06	1.05829e+06	897093	812492	616568	1.01125e+06	868431
pos	TAG 48:3	C51H92O6	799719	968871	1.13287e+06	989926	821922	747884	707149	1.10905e+06	965425
pos	TAG 48:4	C51H90O6	1140.83	0	1947.54	2001.58	1141.46	1376.42	1220.13	2135.7	1795.12
pos	TAG 49:1	C52H98O6	16616.5	21085	23603.9	21334.7	19192	16787.6	12551	20055.1	19047
pos	TAG 49:2	C52H96O6	24288.2	32162.3	36445	32101.5	26461.6	24272.2	21859.8	33886	28499.4
pos	TAG 49:3	C52H94O6	13508	17886.2	20402.3	17476.5	14267.3	12955.1	13313.9	21473.3	17211.3
pos	TAG 50:0	C53H102O6	32260	39127	40057.2	27696.2	38122.2	31299.1	22613	37068.2	35764.6
pos	TAG 50:1	C53H100O6	351578	442776	528660	452476	405486	353896	259874	409887	371965
pos	TAG 50:2 (1)	C53H98O6	857758	1.06737e+06	1.22781e+06	1.06308e+06	960696	809862	660885	1.03835e+06	972038
pos	TAG 50:2 (2)	C53H98O6	3824.42	3927.28	5257.3	0	0	0	3028.3	3633.63	3248.12
pos	TAG 50:3	C53H96O6	882226	1.13687e+06	1.20678e+06	1.07125e+06	921363	886303	809306	1.23886e+06	1.08091e+06
pos	TAG 50:4 (1)	C53H94O6	2489.19	0	3141.72	3686.07	2972.52	2613.03	1555.72	2795.21	3633.52
pos	TAG 50:4 (2)	C53H94O6	689.814	904.624	803.325	1460.31	988.299	1024.49	917.402	1076.97	539.75
pos	TAG 51:0	C54H104O6	1508.6	1920.91	1368.51	1912.62	943.373	1258.74	957.288	1612.76	1350.14
pos	TAG 51:1	C54H102O6	14237.7	15932.6	16128.1	15065.6	15753.5	12867.8	9043.59	14897.1	14521.7
pos	TAG 51:3	C54H98O6	8576.03	11511	12176.4	10925.3	9585.62	7994.27	7906.85	12685.1	10387.6
pos	TAG 52:0	C55H106O6	23760.2	29936.6	35158.3	36568.7	27456.3	21846.7	18679.8	28095.3	24404.2
pos	TAG 52:1	C55H104O6	248255	317711	344326	305785	276688	233857	194208	310072	268166
pos	TAG 52:2	C55H102O6	501828	622849	675008	589844	514685	449265	413373	627359	583779
pos	TAG 52:3 (1)	C55H100O6	391854	470880	516871	472264	425074	363485	337958	524948	478802
pos	TAG 52:3 (2)	C55H100O6	7747.49	7136.36	7772.03	7621.83	7163.7	7131.91	6172.31	8030.51	7825.03
pos	TAG 53:2	C56H104O6	10432	11618.2	10953.9	11296.8	10363.6	8493.58	6698.02	11386.4	11025
pos	TAG 53:3	C56H102O6	3653.75	4534.51	3886.2	4120.1	3570.81	3699.97	2368.54	4336.22	4056.88
pos	TAG 54:0	C57H110O6	17872.3	23339.8	25638.7	29649.8	21650.7	18038.4	15305.5	23416	20950.7
pos	TAG 54:1	C57H108O6	93995.6	121205	131553	118506	96976	81706.4	76957.9	128432	100548
pos	TAG 54:2	C57H106O6	180745	230950	243003	203785	179015	155164	157071	248225	217689
pos	TAG 54:3	C57H104O6	64705.9	73482.2	75667.5	66930.3	63846.3	53984.5	46749.9	72396.9	70361.2
pos	TAG 56:0	C59H114O6	6046.67	8351.16	9781.24	12063.6	8653.74	7392.95	7213.44	11151.3	8001.59
pos	TAG 56:1	C59H112O6	62696.1	80405.2	89509.1	82863.4	61219.1	54116.8	51643.3	84533.3	71421.5
pos	TAG 56:2	C59H110O6	62118.6	79221.8	87166.2	67405.6	51839.6	45228.5	50351.6	78878.7	63555.1
pos	TAG 56:3 (1)	C59H108O6	5305.05	7101.2	7388.02	6427.3	5198.31	4930.99	4528.79	6798.14	5916.7
pos	TAG 56:3 (2)	C59H108O6	782.92	1227.42	968.63	1551.21	791.371	770.934	683.453	1398.09	487.347
pos	TAG 57:1	C60H114O6	4883.06	6651.05	7209.78	5992.77	4142.82	3580.8	2978.56	5539.35	4297.79
pos	TAG 57:2	C60H112O6	6444.1	7462.96	8819.5	5854.07	3840.76	3708.57	3281.23	5817.6	5061.29
pos	TAG 58:0	C61H118O6	1426.71	2186.26	2768	3894.13	2711.88	2155.99	1811.54	2685.15	1976.05
pos	TAG 58:1	C61H116O6	94170.4	118298	132743	132761	99338.9	79612.8	71151.5	112412	95041.6
pos	TAG 58:2	C61H114O6	158252	188915	202727	185396	131960	113448	103312	163377	133325
pos	TAG 58:3	C61H112O6	8053.86	9355.95	10412.5	9554.44	6046.15	5954.09	5921.25	8550.67	7550.3
pos	TAG 58:7	C61H104O6	34385	48003.8	52723.2	64739.4	56162.5	47658.2	36847.9	55744.3	52348.9
pos	TAG 59:1	C62H118O6	5392.91	6907.1	7178.55	6366.29	4301.62	3462.81	3202.54	5538.06	4492.81
pos	TAG 59:2	C62H116O6	8610.66	9543.42	12240.1	8493.12	6131.31	5325.72	4737.08	7265.94	6123.93
pos	TAG 59:9	C62H102O6	6810.93	6346.36	6991.25	7281.52	5786.5	6361.8	6149.1	5890.53	6221.67
pos	TAG 60:1	C63H120O6	69430.8	94684.5	103005	111322	79345.3	67908.2	61349.3	94837.3	81317.2
pos	TAG 60:2	C63H118O6	116136	142644	152979	163123	117380	97288	81942.2	127139	104997
pos	TAG 60:3	C63H116O6	5966.3	7793.13	7597.31	7952.7	5476.64	4818.85	5023.4	7085.59	5385.99
pos	TAG 60:7	C63H108O6	13890.4	19175.3	21519.1	32589.7	26004.7	21997.7	14781.4	23902.8	22323.4
pos	TAG 61:1	C64H122O6	2676.79	3600.19	3836.11	3495.14	2241.53	1985.04	1858.86	3591.23	2276.27
pos	TAG 61:2	C64H120O6	3384.35	4542.23	4887.09	4882.18	2474.15	2346.77	1984.51	3597.26	2541.7
pos	TAG 61:3	C64H118O6	7380.95	7832.96	8246.75	7987.21	8603.95	7701.21	8434.24	8663.97	8293.31
pos	TAG 62:1	C65H124O6	28783.5	40866.3	43040.5	51019.3	38211	30967.9	30336.8	44420.1	37089.7
pos	TAG 62:2	C65H122O6	22812.9	30601.2	33259.1	42146.5	29769.3	24967.7	19770.9	32151.7	24249.7
pos	TAG 62:7	C65H112O6	6670.5	9389.85	10885.9	12702.8	10938.2	8787.62	6588.51	11038.8	9834.35
pos	TAG 64:2	C67H126O6	954.696	1750.1	2325.34	3289.29	1995.67	2103.59	1504.02	2113.74	1631.82
